# Soil redox drives virus-host community dynamics and plant biomass degradation in tropical rainforest soils

**DOI:** 10.1101/2024.09.13.612973

**Authors:** Gareth Trubl, Ikaia Leleiwi, Ashley Campbell, Jeffrey A. Kimbrel, Amrita Bhattacharyya, Robert Riley, Rex R. Malmstrom, Steven J. Blazewicz, Jennifer Pett-Ridge

**Affiliations:** Physical and Life Sciences Directorate, Lawrence Livermore National Laboratory, Livermore, CA, 94550, USA; Department of Chemistry, University of San Francisco, San Francisco, CA, 94117, USA; DOE Joint Genome Institute, Lawrence Berkeley National Laboratory, Berkeley, CA, 94720, USA; Department of Life and Environmental Sciences, University of California Merced, Merced, CA, 95343, USA; Innovative Genomics Institute, University of California Berkeley, Berkeley, CA, 94720, USA

**Keywords:** soil viruses, soil organic matter, stable isotope probing, ^13^C, metagenomics, anoxic, oxic

## Abstract

**Background:** Wet tropical forest soils store a vast amount of organic carbon and cycle over a third of terrestrial net primary production. The microbiomes of these soils have a global impact on greenhouse gases and tolerate a remarkably dynamic redox environment—driven by high availability of reductant, high soil moisture, and fine-textured soils that limit oxygen diffusion. Yet tropical soil microbiomes, particularly virus-host interactions, remain poorly characterized, and we have little understanding of how they will shape future soil carbon cycling as high-intensity drought and precipitation events make soil redox conditions less predictable.

**Results:** To investigate the effects of shifting soil redox conditions on active viral communities and virus-microbe interactions, we conducted a 44-day redox manipulation experiment using soils from the Luquillo Experimental Forest, Puerto Rico, amended with ^13^C-enriched plant biomass. We sequenced 10 bulk metagenomes and 85 stable isotope probing targeted metagenomes generated by extracting whole community DNA, performing density fractionation, and conducting shotgun sequencing. Viral and microbial genomes were assembled resulting in 5,420 viral populations (vOTUs) and 927 medium-to-high-quality metagenome-assembled genomes across 25 bacterial phyla. Notably, over half (54%) of the vOTUs were ^13^C-enriched, highlighting their active role in microbial degradation of plant litter. These active vOTUs primarily infected bacterial phyla *Pseudomonadota*, *Acidobacteriota*, and *Actinomycetota*, and 57% were unique to a particular redox treatment. The anoxic samples exhibited the most distinct viral communities, with an increased potential for modulating host metabolism by carrying redox-specific glycoside hydrolases. However, over a third of the vOTUs were present in all redox conditions, suggesting selection for cosmopolitan viruses occurs in these soils that naturally experience dynamic redox conditions.

**Conclusions:** Our study demonstrates how redox conditions shape viral communities and virus-host interactions in soils. By applying different DNA assembly methods on stable isotope probing targeted metagenomes and incubating soils under various redox regimes, we identified distinct viral populations and observed significant variations in viral community composition and function. These findings highlight the specialized roles of viruses in microbial carbon degradation under diverse environmental conditions, providing important insights into their contributions to carbon cycling and the broader implications for climate change.
