## Supplemental Table 1 for "Soil redox drives virus-host community dynamics and plant biomass degradation in tropical rainforest soils"

### Sheet: Sample_Project_IDs
Table S1. Sample information.
Experiment Accession	Experiment Title	Organism Name	Instrument	Study Accession	Sample Accession	Total Size (Mb)	Total Spots	Total Bases	Library Strategy	Isotope	Day	Treatment	density	DNA	260/280	260/230
SRX5820640	GRE.bulkMG.AN108	soil metagenome	Illumina NovaSeq 6000	SRP197689	SRS4749289	14723.3	173736693	52468481286	WGS	12C	44	AN	Bulk	600	1.72	1.34
SRX5820638	GRE.bulkMG.AN111	soil metagenome	Illumina NovaSeq 6000	SRP191894	SRS4608917	11891.7	138042804	41688926808	WGS	12C	44	AN	Bulk	750	1.76	1.45
SRX5820636	GRE.bulkMG.HF170	soil metagenome	Illumina NovaSeq 6000	SRP197685	SRS4749282	9227.43	108566488	32787079376	WGS	12C	44	HF	Bulk	790	1.58	1.42
SRX5820632	GRE.bulkMG.HF172	soil metagenome	Illumina NovaSeq 6000	SRP197681	SRS4749118	13232.2	156112308	47145917016	WGS	12C	44	HF	Bulk	1000	1.77	1.51
SRX5820630	GRE.bulkMG.LF176	soil metagenome	Illumina NovaSeq 6000	SRP197690	SRS4749291	14190.2	166855067	50390230234	WGS	12C	44	LF	Bulk	910	1.75	1.42
SRX5820629	GRE.bulkMG.LF178	soil metagenome	Illumina NovaSeq 6000	SRP197691	SRS4749293	11032.2	129933260	39239844520	WGS	12C	44	LF	Bulk	830	1.75	1.31
SRX5820401	GRE.bulkMG.OX080	soil metagenome	Illumina NovaSeq 6000	SRP197686	SRS4749283	12623.4	149111029	45031530758	WGS	12C	44	OX	Bulk	750	1.68	1.3
SRX5820400	GRE.bulkMG.OX082	soil metagenome	Illumina NovaSeq 6000	SRP197687	SRS4749285	11493.1	135696174	40980244548	WGS	12C	44	OX	Bulk	670	1.67	1.27
SRX5296075	GRE.bulkMG.T0000	soil metagenome	Illumina NovaSeq 6000	SRP131547	SRS2872024	12400	148480096	44826588992	WGS	12C	0	T0	Bulk	790	1.78	1.49
SRX5820399	GRE.bulkMG.T000H	soil metagenome	Illumina NovaSeq 6000	SRP197680	SRS4749117	13759	161260836	48700772472	WGS	12C	0	T0	Bulk	930	1.73	1.36
SRX5820398	GRE.SIPMG.052b4f22	soil metagenome	Illumina NovaSeq 6000	SRP197590	SRS4747076	10251.1	116205038	35093921476	WGS	13C	44	LF	1.74118	3.78293	1.78	2.11
SRX5820397	GRE.SIPMG.052b4f23	soil metagenome	Illumina NovaSeq 6000	SRP197594	SRS4747178	10802.7	120183203	36295327306	WGS	13C	44	LF	1.739	6.13296	1.8	2.08
SRX5820396	GRE.SIPMG.052b4f24	soil metagenome	Illumina NovaSeq 6000	SRP197600	SRS4747315	7412.24	83889116	25334513032	WGS	13C	44	LF	1.73681	2.70585	1.8	2.12
SRX5820392	GRE.SIPMG.052b4f25	soil metagenome	Illumina NovaSeq 6000	SRP197599	SRS4747314	7383.79	82216689	24829440078	WGS	13C	44	LF	1.73591	3.68314	1.77	2.05
SRX5820388	GRE.SIPMG.052b4f26	soil metagenome	Illumina NovaSeq 6000	SRP191882	SRS4608694	11167.7	123392277	37264467654	WGS	13C	44	LF	1.73263	20.3088	1.79	2.07
SRX5820387	GRE.SIPMG.053b4f23	soil metagenome	Illumina NovaSeq 6000	SRP197601	SRS4747316	9226.45	104371595	31520221690	WGS	13C	44	LF	1.74077	14.2673	1.79	2.11
SRX5820290	GRE.SIPMG.053b4f24	soil metagenome	Illumina NovaSeq 6000	SRP197603	SRS4747393	7302.73	81154349	24508613398	WGS	13C	44	LF	1.73859	8.68676	1.77	2.12
SRX5820289	GRE.SIPMG.053b4f25	soil metagenome	Illumina NovaSeq 6000	SRP197608	SRS4747420	9383.01	105620591	31897418482	WGS	13C	44	LF	1.7364	15.962	1.76	2.12
SRX5820283	GRE.SIPMG.053b4f26	soil metagenome	Illumina NovaSeq 6000	SRP197638	SRS4748810	6314.02	67704808	20446852016	WGS	13C	44	LF	1.73222	26.7607	1.76	2.08
SRX5820250	GRE.SIPMG.053b4f27	soil metagenome	Illumina NovaSeq 6000	SRP197642	SRS4748938	19816	214281702	64713074004	WGS	13C	44	LF	1.73222	30.9495	1.78	2.05
SRX5820249	GRE.SIPMG.065b5f19	soil metagenome	Illumina NovaSeq 6000	SRP197653	SRS4748956	9044.82	102276481	30887497262	WGS	13C	44	OX	1.74066	2.34259	1.75	2.04
SRX5820248	GRE.SIPMG.065b5f20	soil metagenome	Illumina NovaSeq 6000	SRP197660	SRS4748966	8840.21	97989249	29592753198	WGS	13C	44	OX	1.73848	5.64274	1.76	2.03
SRX5820246	GRE.SIPMG.065b5f21	soil metagenome	Illumina NovaSeq 6000	SRP197657	SRS4748960	8118.82	89619384	27065053968	WGS	13C	44	OX	1.73629	8.54517	1.77	2.08
SRX5820243	GRE.SIPMG.065b5f22	soil metagenome	Illumina NovaSeq 6000	SRP191892	SRS4608913	11637.5	128029470	38664899940	WGS	13C	44	OX	1.73539	5.62895	1.77	2.13
SRX5820240	GRE.SIPMG.065b5f23	soil metagenome	Illumina NovaSeq 6000	SRP191897	SRS4608939	12176.9	133606466	40349152732	WGS	13C	44	OX	1.73211	15.2733	1.74	2.11
SRX5820239	GRE.SIPMG.066b5f18	soil metagenome	Illumina NovaSeq 6000	SRP197658	SRS4748963	12698.6	138093188	41704142776	WGS	13C	44	OX	1.74044	1.13132	1.68	2.07
SRX5820238	GRE.SIPMG.066b5f19	soil metagenome	Illumina NovaSeq 6000	SRP197659	SRS4748965	10592.2	117656716	35532328232	WGS	13C	44	OX	1.73826	2.03205	1.72	2.11
SRX5820236	GRE.SIPMG.066b5f20	soil metagenome	Illumina NovaSeq 6000	SRP197661	SRS4748967	8470.27	93104376	28117521552	WGS	13C	44	OX	1.73498	4.94033	1.71	2.09
SRX5820235	GRE.SIPMG.066b5f21	soil metagenome	Illumina NovaSeq 6000	SRP197663	SRS4749000	9503.84	106571649	32184637998	WGS	13C	44	OX	1.7328	9.20677	1.73	2.05
SRX5820227	GRE.SIPMG.066b5f22	soil metagenome	Illumina NovaSeq 6000	SRP197665	SRS4749007	9783.58	107637525	32506532550	WGS	13C	44	OX	1.7317	10.7963	1.76	2.07
SRX5820224	GRE.SIPMG.082b2f19	soil metagenome	Illumina NovaSeq 6000	SRP197649	SRS4748952	17005.5	181438430	54794405860	WGS	12C	44	OX	1.74156	0.502142	1.7	2.08
SRX5820221	GRE.SIPMG.082b2f20	soil metagenome	Illumina NovaSeq 6000	SRP197651	SRS4748954	12043	131693632	39771476864	WGS	12C	44	OX	1.74047	0.85176	1.72	2.09
SRX5820220	GRE.SIPMG.082b2f21	soil metagenome	Illumina NovaSeq 6000	SRP197650	SRS4748953	11061.6	123931390	37427279780	WGS	12C	44	OX	1.73738	1.38249	1.74	2.08
SRX5820203	GRE.SIPMG.082b2f22	soil metagenome	Illumina NovaSeq 6000	SRP197655	SRS4748958	12695.8	138528788	41835693976	WGS	12C	44	OX	1.7352	4.11563	1.76	2.14
SRX5820200	GRE.SIPMG.082b2f23	soil metagenome	Illumina NovaSeq 6000	SRP191902	SRS4608953	12281.8	131373725	39674864950	WGS	12C	44	OX	1.7332	4.97913	1.73	2.08
SRX5820198	GRE.SIPMG.082b2f24	soil metagenome	Illumina NovaSeq 6000	SRP197654	SRS4748957	9423.17	105176720	31763369440	WGS	12C	44	OX	1.73211	7.11604	1.77	2.12
SRX5820072	GRE.SIPMG.084b2f17	soil metagenome	Illumina NovaSeq 6000	SRP197537	SRS4746360	10152.6	110875173	33484302246	WGS	12C	44	OX	1.74025	1.79584	1.79	2.12
SRX5820071	GRE.SIPMG.084b2f18	soil metagenome	Illumina NovaSeq 6000	SRP197543	SRS4746397	11535.5	119679496	36143207792	WGS	12C	44	OX	1.73807	1.71545	1.73	2.06
SRX5820070	GRE.SIPMG.084b2f19	soil metagenome	Illumina NovaSeq 6000	SRP197541	SRS4746395	7687.1	85839452	25923514504	WGS	12C	44	OX	1.73479	3.44614	1.76	2.12
SRX5820069	GRE.SIPMG.084b2f20	soil metagenome	Illumina NovaSeq 6000	SRP197539	SRS4746393	7558.32	84206442	25430345484	WGS	12C	44	OX	1.73498	5.12487	1.74	2.04
SRX5820068	GRE.SIPMG.084b2f21	soil metagenome	Illumina NovaSeq 6000	SRP197540	SRS4746394	6825.76	64282986	19413461772	WGS	12C	44	OX	1.7317	7.15616	1.8	2.02
SRX5820067	GRE.SIPMG.084b2f22	soil metagenome	Illumina NovaSeq 6000	SRP191876	SRS4608285	11028.1	121718894	36759105988	WGS	12C	44	OX	1.73189	7.25778	1.8	2.11
SRX5820066	GRE.SIPMG.088b5f20	soil metagenome	Illumina NovaSeq 6000	SRP197672	SRS4749105	12502	137950035	41660910570	WGS	13C	44	AN	1.74066	1.79108	1.75	2.11
SRX5818668	GRE.SIPMG.088b5f21	soil metagenome	Illumina NovaSeq 6000	SRP197671	SRS4749104	13717.8	151355490	45709357980	WGS	13C	44	AN	1.73867	3.84638	1.74	2.08
SRX5818635	GRE.SIPMG.088b5f22	soil metagenome	Illumina NovaSeq 6000	SRP197674	SRS4749109	8879.9	97459448	29432753296	WGS	13C	44	AN	1.73758	5.17884	1.75	2.06
SRX5818558	GRE.SIPMG.088b5f23	soil metagenome	Illumina NovaSeq 6000	SRP197677	SRS4749114	7727.05	85649960	25866287920	WGS	13C	44	AN	1.73539	4.8736	1.76	2.07
SRX5818557	GRE.SIPMG.088b5f24	soil metagenome	Illumina NovaSeq 6000	SRP191898	SRS4608942	16020.3	177393563	53572856026	WGS	13C	44	AN	1.73211	5.84885	1.73	2.01
SRX5818556	GRE.SIPMG.089b5f20	soil metagenome	Illumina NovaSeq 6000	SRP191900	SRS4608951	13706.7	149489628	45145867656	WGS	13C	44	AN	1.74009	4.73831	1.76	2.09
SRX5818409	GRE.SIPMG.089b5f21	soil metagenome	Illumina NovaSeq 6000	SRP191901	SRS4608952	11432.4	124071136	37469483072	WGS	13C	44	AN	1.7379	10.919	1.76	2.01
SRX5818308	GRE.SIPMG.089b5f22	soil metagenome	Illumina NovaSeq 6000	SRP191893	SRS4608914	12464.4	138558021	41844522342	WGS	13C	44	AN	1.73681	13.358	1.75	2.08
SRX5818307	GRE.SIPMG.089b5f23	soil metagenome	Illumina NovaSeq 6000	SRP197676	SRS4749113	8915.51	99590957	30076469014	WGS	13C	44	AN	1.73372	14.0432	1.77	2.13
SRX5818219	GRE.SIPMG.089b5f24	soil metagenome	Illumina NovaSeq 6000	SRP197678	SRS4749115	9912.49	110065412	33239754424	WGS	13C	44	AN	1.73263	18.9316	1.79	2.04
SRX5818218	GRE.SIPMG.089b5f25	soil metagenome	Illumina NovaSeq 6000	SRP197679	SRS4749116	10404.7	114730214	34648524628	WGS	13C	44	AN	1.73154	30.3806	1.75	2.07
SRX5818183	GRE.SIPMG.108b1f22	soil metagenome	Illumina NovaSeq 6000	SRP197510	SRS4746096	12031.2	132682922	40070242444	WGS	12C	44	AN	1.73793	0.511809	1.71	2.03
SRX5818054	GRE.SIPMG.108b1f23	soil metagenome	Illumina NovaSeq 6000	SRP197508	SRS4746049	10896	126625407	38240872914	WGS	12C	44	AN	1.73684	1.32607	1.78	2.06
SRX5818047	GRE.SIPMG.108b1f24	soil metagenome	Illumina NovaSeq 6000	SRP197515	SRS4746125	12830.8	145250702	43865712004	WGS	12C	44	AN	1.73465	2.4693	1.73	2.12
SRX5817917	GRE.SIPMG.108b1f25	soil metagenome	Illumina NovaSeq 6000	SRP197514	SRS4746124	8112.32	91193457	27540424014	WGS	12C	44	AN	1.73157	6.62229	1.7	2.13
SRX5817907	GRE.SIPMG.109b1f22	soil metagenome	Illumina NovaSeq 6000	SRP197519	SRS4746128	11966.9	135083182	40795120964	WGS	12C	44	AN	1.73807	2.38038	1.7	2.05
SRX5817812	GRE.SIPMG.109b1f23	soil metagenome	Illumina NovaSeq 6000	SRP197517	SRS4746126	12782.2	143341819	43289229338	WGS	12C	44	AN	1.73588	6.11617	1.77	2.13
SRX5817804	GRE.SIPMG.109b1f24	soil metagenome	Illumina NovaSeq 6000	SRP197520	SRS4746129	7902.14	89104077	26909431254	WGS	12C	44	AN	1.7337	6.58415	1.72	2.02
SRX5817749	GRE.SIPMG.109b1f25	soil metagenome	Illumina NovaSeq 6000	SRP197526	SRS4746279	6958.94	75170946	22701625692	WGS	12C	44	AN	1.73151	10.5985	1.79	2.05
SRX5817649	GRE.SIPMG.117b4f26	soil metagenome	Illumina NovaSeq 6000	SRP191879	SRS4608665	11714.6	125426213	37878716326	WGS	13C	44	HF	1.74001	6.55111	1.77	2.05
SRX5817503	GRE.SIPMG.117b4f27	soil metagenome	Illumina NovaSeq 6000	SRP197635	SRS4748807	7456.96	83368319	25177232338	WGS	13C	44	HF	1.73782	13.2104	1.76	2.07
SRX5817501	GRE.SIPMG.117b4f28	soil metagenome	Illumina NovaSeq 6000	SRP197637	SRS4748809	10839	120070321	36261236942	WGS	13C	44	HF	1.73583	18.6676	1.75	2.09
SRX5817500	GRE.SIPMG.117b4f29	soil metagenome	Illumina NovaSeq 6000	SRP197664	SRS4749006	6364.05	70933137	21421807374	WGS	13C	44	HF	1.73274	20.2571	1.75	2.11
SRX5817499	GRE.SIPMG.166b4f23	soil metagenome	Illumina NovaSeq 6000	SRP191878	SRS4608664	12014.7	131608193	39745674286	WGS	13C	44	HF	1.73987	9.84062	1.77	2.08
SRX5817466	GRE.SIPMG.166b4f25	soil metagenome	Illumina NovaSeq 6000	SRP197639	SRS4748811	10369.1	115453652	34867002904	WGS	13C	44	HF	1.73659	7.17072	1.74	2.08
SRX5817460	GRE.SIPMG.166b4f26	soil metagenome	Illumina NovaSeq 6000	SRP191885	SRS4608707	11271.5	124514010	37603231020	WGS	13C	44	HF	1.73222	17.7131	1.76	2.03
SRX5817459	GRE.SIPMG.168b4f23	soil metagenome	Illumina NovaSeq 6000	SRP191896	SRS4608938	11898.1	128648206	38851758212	WGS	13C	44	HF	1.74105	8.98249	1.77	2.09
SRX5817409	GRE.SIPMG.168b4f24	soil metagenome	Illumina NovaSeq 6000	SRP197634	SRS4748806	9192.54	102822713	31052459326	WGS	13C	44	HF	1.73905	6.18006	1.72	2.02
SRX5817390	GRE.SIPMG.168b4f25	soil metagenome	Illumina NovaSeq 6000	SRP197636	SRS4748808	8055.27	89001430	26878431860	WGS	13C	44	HF	1.73468	13.2155	1.77	2.08
SRX5817379	GRE.SIPMG.168b4f26	soil metagenome	Illumina NovaSeq 6000	SRP197640	SRS4748812	6203.62	68999101	20837728502	WGS	13C	44	HF	1.73359	27.2604	1.79	2.06
SRX5817229	GRE.SIPMG.169b2f19	soil metagenome	Illumina NovaSeq 6000	SRP197643	SRS4748939	21148	224512136	67802665072	WGS	12C	44	HF	1.74077	1.55307	1.75	2.03
SRX5817228	GRE.SIPMG.169b2f20	soil metagenome	Illumina NovaSeq 6000	SRP197648	SRS4748951	15964.7	172888331	52212275962	WGS	12C	44	HF	1.73968	2.17661	1.72	2.05
SRX5817226	GRE.SIPMG.169b2f21	soil metagenome	Illumina NovaSeq 6000	SRP197644	SRS4748940	10012.4	111945395	33807509290	WGS	12C	44	HF	1.73659	3.2943	1.74	2.04
SRX5817225	GRE.SIPMG.169b2f22	soil metagenome	Illumina NovaSeq 6000	SRP197646	SRS4748949	7978.77	87475751	26417676802	WGS	12C	44	HF	1.7355	4.61827	1.75	2.12
SRX5817224	GRE.SIPMG.169b2f23	soil metagenome	Illumina NovaSeq 6000	SRP197647	SRS4748950	9904.97	111006142	33523854884	WGS	12C	44	HF	1.73331	3.76312	1.73	2.15
SRX5817196	GRE.SIPMG.171b2f17	soil metagenome	Illumina NovaSeq 6000	SRP197548	SRS4746418	10105.2	113133094	34166194388	WGS	12C	44	HF	1.74025	0.421282	1.76	2.08
SRX5817149	GRE.SIPMG.171b2f18	soil metagenome	Illumina NovaSeq 6000	SRP197554	SRS4746573	9472.54	106620227	32199308554	WGS	12C	44	HF	1.73807	0.586421	1.75	2.05
SRX5665953	GRE.SIPMG.171b2f19	soil metagenome	Illumina NovaSeq 6000	SRP197552	SRS4746524	11138.8	124816442	37694565484	WGS	12C	44	HF	1.73607	1.16653	1.66	2.03
SRX5665952	GRE.SIPMG.171b2f20	soil metagenome	Illumina NovaSeq 6000	SRP197556	SRS4746581	10239.5	111956741	33810935782	WGS	12C	44	HF	1.73408	1.52947	1.72	2.14
SRX5665951	GRE.SIPMG.174b1f20	soil metagenome	Illumina NovaSeq 6000	SRP197529	SRS4746303	11862.7	127330919	38453937538	WGS	12C	44	LF	1.73845	0.497525	1.78	2.08
SRX5665942	GRE.SIPMG.174b1f21	soil metagenome	Illumina NovaSeq 6000	SRP197527	SRS4746284	12896.1	144887938	43756157276	WGS	12C	44	LF	1.73646	0.848999	1.68	2.08
SRX5665939	GRE.SIPMG.174b1f22	soil metagenome	Illumina NovaSeq 6000	SRP197535	SRS4746353	12860.1	146852497	44349454094	WGS	12C	44	LF	1.73536	3.56374	1.7	2.01
SRX5665938	GRE.SIPMG.174b1f23	soil metagenome	Illumina NovaSeq 6000	SRP197536	SRS4746354	6029.79	67256254	20311388708	WGS	12C	44	LF	1.73208	3.03328	1.71	2.13
SRX5665916	GRE.SIPMG.176b2f18	soil metagenome	Illumina NovaSeq 6000	SRP197562	SRS4746677	11146.2	122707504	37057666208	WGS	12C	44	LF	1.7402	2.14285	1.73	2.07
SRX5665913	GRE.SIPMG.176b2f19	soil metagenome	Illumina NovaSeq 6000	SRP191873	SRS4608277	10579.7	115705834	34943161868	WGS	12C	44	LF	1.73801	2.69558	1.75	2.09
SRX5665911	GRE.SIPMG.176b2f20	soil metagenome	Illumina NovaSeq 6000	SRP191884	SRS4608706	11567.1	127146045	38398105590	WGS	12C	44	LF	1.73602	5.67767	1.74	2.07
SRX5665783	GRE.SIPMG.176b2f21	soil metagenome	Illumina NovaSeq 6000	SRP197564	SRS4746686	7683.23	85691540	25878845080	WGS	12C	44	LF	1.73274	13.5995	1.72	2.08
SRX5665782	GRE.SIPMG.176b2f22	soil metagenome	Illumina NovaSeq 6000	SRP197571	SRS4746816	10867.1	120606444	36423146088	WGS	12C	44	LF	1.73165	19.4484	1.78	2.11
SRX5665770	GRE.SIPMG.178b2f15	soil metagenome	Illumina NovaSeq 6000	SRP197572	SRS4746823	18101	195449340	59025700680	WGS	12C	44	LF	1.74077	0.449879	1.78	2.1
SRX5665741	GRE.SIPMG.178b2f16	soil metagenome	Illumina NovaSeq 6000	SRP197584	SRS4746987	17459.8	189470457	57220078014	WGS	12C	44	LF	1.74077	1.15208	1.69	2.03
SRX5665737	GRE.SIPMG.178b2f17	soil metagenome	Illumina NovaSeq 6000	SRP197585	SRS4746988	17747.9	190264286	57459814372	WGS	12C	44	LF	1.7364	1.30481	1.72	2.11
SRX5665319	GRE.SIPMG.178b2f18	soil metagenome	Illumina NovaSeq 6000	SRP197581	SRS4746952	7431.85	82599626	24945087052	WGS	12C	44	LF	1.73422	1.20435	1.76	2.06
SRX5665114	GRE.SIPMG.178b2f19	soil metagenome	Illumina NovaSeq 6000	SRP197591	SRS4747077	10093.7	113038196	34137535192	WGS	12C	44	LF	1.73203	2.1255	1.76	2.05
N/A	GRE.SIPMG.166b4f24	N/A	failed	N/A	N/A	N/A	N/A	N/A	N/A	13C	44	HF	1.73878	3.99992	1.74	2.08
